# Arabidopsis TRB proteins function in H3K4me3 demethylation by recruiting JMJ14

**DOI:** 10.1101/2023.01.10.523456

**Authors:** Ming Wang, Zhenhui Zhong, Javier Gallego-Bartolomé, Suhua Feng, Yuan-Hsin Shih, Mukun Liu, Jessica Zhou, John Curtis Richey, Charmaine Ng, Yasaman Jami-Alahmadi, James Wohlschlegel, Keqiang Wu, Steven E. Jacobsen

**Author notes:** These authors contributed equally (Ming Wang, Zhenhui Zhong).

## Abstract

Arabidopsis telomeric repeat binding factors (TRBs) can bind telomeric DNA sequences to protect telomeres from degradation. TRBs can also recruit Polycomb Repressive Complex 2 (PRC2) to deposit tri-methylation of H3 lysine 27 (H3K27me3) over certain target loci. Here, we demonstrate that TRBs also associate and colocalize with JUMONJI14 (JMJ14) and trigger H3K4me3 demethylation at some loci. The *trb1/2/3* triple mutant and the *jmj14-1* mutant show an increased level of H3K4me3 over TRB and JMJ14 binding sites, resulting in up-regulation of their target genes. Furthermore, tethering TRBs to the promoter region of genes with an artificial zinc finger (TRB-ZF) successfully triggers target gene silencing, as well as H3K27me3 deposition, and H3K4me3 removal. Interestingly, JMJ14 is predominantly recruited to ZF off-target sites with low levels of H3K4me3, which is accompanied with TRB-ZFs triggered H3K4me3 removal at these loci. These results suggest that TRB proteins coordinate PRC2 and JMJ14 activities to repress target genes via H3K27me3 deposition and H3K4me3 removal.
