## Supplementary Table 6 for "Arabidopsis TRB proteins function in H3K4me3 demethylation by recruiting JMJ14"

### Sheet: Sheet1
Supplementary Table 6 List of primers
FWA BS-PCR primers
primer name	description	sequence
FWA BS-PCR REGION 1F	FWA BS-PCR primers	TCATATAAAAAAAAAATTAAATTTCATTTCACAATAACCATT
FWA BS-PCR REGION 1R	FWA BS-PCR primers	GTATGGGYTTYGATAAAGAATATATGAGATTYT
FWA BS-PCR REGION 2F	FWA BS-PCR primers	CTCATATATACCTTATCCCATTCAACATTCATA
FWA BS-PCR REGION 2R	FWA BS-PCR primers	AAGATYTGATATTTGGYTGGAAAAAAYAATAATAAT
FWA BS-PCR REGION 3F	FWA BS-PCR primers	CRCTCTTTATCCCATTCAACATTCATAC
FWA BS-PCR REGION 3R	FWA BS-PCR primers	TTTGGTTGAAAAAAATAATAAAAATTTGATTGTYAGTAT
Genotyping primers for transgenic plants
primer name	description	sequence
ZF-universe-GT-F	UBQ:ZF-cDNA construct genotyping forward	TCTCTCAATCTGGAGATCTTAGGA
ZF-TRB2-GT	UBQ:ZF-cDNA construct genotyping reverse	TGGTGATCCACCACCAGAA
ZF-TRB3-GT	UBQ:ZF-cDNA construct genotyping reverse	GAGGAGATGGTGCATCAATCT
ZF-universe-GT-R	gDNA:gDNA-ZF construct genotyping reverse	TCCTAAGATCTCCAGATTGAG
TRB1-gDNA-GT-F	gDNA:gDNA-ZF/FLAG/Myc constructs genotyping	CAGAATGAAGAGTATGAACGTACATGA
TRB2-gDNA-GT-F	gDNA:gDNA-ZF/FLAG/Myc constructs genotyping	CATGTCGCAGTACGATTAAAGCAT
TRB3-gDNA-GT-F	gDNA:gDNA-ZF/FLAG/Myc constructs genotyping	CTTGTGACTTCAAGGCTGAAGTA
Genotyping primers for T-DNA insertion lines
primer name	description	sequence
SALK_001540-TRB1 LP	T-DNA line genotyping	TTAGCGGAGTCTTGTACCTGC
SALK_001540-TRB1 RP	T-DNA line genotyping	ATGCCACCACAATAAATCTCG
SALKseq_4604.1-TRB2_LP	T-DNA line genotyping	GGCAAATTTGTGAATGTGGAG
SALKseq_4604.1-TRB2_RP	T-DNA line genotyping	AGTTGGTTTTGCACGTTCATC
SALK_134645-TRB3-LP	T-DNA line genotyping	TACTTCACAGCTTTCATCGCC
SALK_134645-TRB3-RP	T-DNA line genotyping	CTCCTTTGTCGGGTAGTAGGC
SALK_135712-JMJ14-LP	T-DNA line genotyping	GAATTCTAAATTTCCCACCCG
SALK_135712-JMJ14-RP	T-DNA line genotyping	TGAAATGAAAAACGAATTGGG
Primers for plasmid cloning
primer name	description	sequence
ENTR-TRB1-gDNA-F	gDNA cloning	CCGCGGCCGCCCCCTTCACCGCTTTGCTTAAAACGGATTCAAAAGT
ENTR-TRB1-gDNA-R	gDNA cloning	GGGTCGGCGCGCCCACCCTTGGCACGGATCATCTGTCGAATCACAT
ENTR-TRB2-gDNA-F	gDNA cloning	CACCAACACATATTTCAATCTAGCCATCAA
ENTR-TRB2-gDNA-R	gDNA cloning	CCAAGGATGATTACGGATCCTG
ENTR-TRB3-gDNA-F	gDNA cloning	CACCGAAATCAGTCCAAGAACTAAAAGTCGAT
ENTR-TRB3-gDNA-R	gDNA cloning	CCGAGTTTGGCTATGCATTCTA
ENTR-JMJ14-gDNA-F	gDNA cloning	CCGCGGCCGCCCCCTTCACCATTCAGCAACATGTGTGTGACCATTTTATAGATG
ENTR-JMJ14-gDNA-R	gDNA cloning	GGGTCGGCGCGCCCACCCTTAGGACTTATCTCCATCTTATCAACCAAA
cYFP-TRB1-F	BiFC cloning	GGAAGACTTGCCCGGGATGGGTGCTCCTAAGCAGAAATGGA
cYFP-TRB1-R	BiFC cloning	GTGGAGGTCCCCCGGGGGCACGGATCATCATTTTGCAGAT
cYFP-TRB2-F	BiFC cloning	GGAAGACTTGCCCGGG ATGGGTGCACCAAAGCAGAAGTGGA
cYFP-TRB2-R	BiFC cloning	GTGGAGGTCCCCCGGGCCAAGGATGATTACGGATCCTGAA
cYFP-TRB3-F	BiFC cloning	GGAAGACTTGCCCGGGATGGGAGCTCCAAAGCTGAAGTGGA
cYFP-TRB3-R	BiFC cloning	GTGGAGGTCCCCCGGGCCGAGTTTGGCTATGCATTCTA
nYFP-JMJ14-F	BiFC cloning	CAAGACGCGTCCCGGGATGGATCAGCTTGCATCTCTAGCAGA
nYFP-JMJ14-R	BiFC cloning	GTGGAGGTCCCCCGGGAGGACTTATCTCCATCTTATCAA
nYFP-NAC052-F	BiFC cloning	CAAGACGCGTCCCGGGATGGGTCGCGAATCTGTGGCTGTTGTGA
nYFP-NAC052-R	BiFC cloning	GTGGAGGTCCCCCGGGTTGTCCATTAGCATTGTTCTTCTTGAG
